# Leveraging epigenetic vulnerabilities of the stem cell-related *HOX*-signature in glioblastoma

**DOI:** 10.64898/2026.05.26.727851

**Authors:** Davide Chiesi, Pierre Bady, Mihalis V. Xirouchakis, Carla Mendes Ferreira, Kedir S. Mohammed, Monika E. Hegi

**Affiliations:** Neuroscience Research Center and Service of Neurosurgery, Lausanne University Hospital and University of Lausanne, Lausanne, Switzerland; L. Lundin and Family Brain Tumor Research Center, Departments of Oncology and Clinical Neurosciences, Lausanne University Hospital and University of Lausanne, Lausanne, Switzerland; Translational Data Science & Biomedical Data Science Center, Lausanne University Hospital and University of Lausanne, Lausanne, Switzerland; SIB Swiss Institute of Bioinformatics, Lausanne, Switzerland

**Keywords:** HOX-signature, super-enhancer, epigenetic vulnerability, drugability, glioblastoma

## Abstract

**Background:** Glioblastoma (GB) is the most aggressive primary brain tumor, characterized by therapy resistance, attributed to a multitude of epi-genetic changes resulting in phenotypic plasticity with altered cell states. To uncover druggable epigenetic vulnerabilities, we disturbed GB-derived spheres and observed coordinated repression of the aberrantly activated hemopoietic stem-like cell signature, dominated by *HOXA* genes. This signature has been associated with poor prognosis and resistance to therapy in GB. Here we investigate biological vulnerabilities associated with the deregulated epigenetic landscape in high-*HOX* GB.

**Methods:** GB-derived spheres (GS) were treated with an inhibitor of Bromodomain and extra-terminal motif proteins (BETi) (JQ1) or transduced with inducible constructs to genetically modulate *HOXA10* expression (shRNA for knockdown, ectopic *HOXA10*). Functional effects were evaluated through proliferation, neurosphere formation, and senescence assays. Epigenomic profiling incorporated RNA-seq, ChIP-seq, ATAC-seq, promoter capture MicroC, and DNA methylation.

**Results:** BETi-mediated rapid, coordinated downregulation of the *HOX-*signature, suggested direct transcriptional regulation. Knockdown of *HOXA10* alone yielded similar effects, decreasing expression of *HOXA* genes, reducing proliferation, self-renewal capacity, and triggering senescence. Conversely, ectopic *HOXA10* expression was ineffective in reactivating the *HOXA* cluster, or reverse BETi-mediated biological effects. Integrative epigenomic analysis of high-*HOX*-GS revealed concerted activation of the *HOXA* region, with broad domains of H3K27ac/H3K4me3 associated with super-enhancer activity, open chromatin (ATAC) and focal DNA hypomethylation. Architectural changes included altered CTCF interactions and increased promoter-anchored looping.

**Conclusion:** These results position the *HOX-*signature as a potential therapeutic target and offer a mechanistic rationale for disrupting BET-dependent transcriptional regulation in high-*HOX* GB.

**Key points:**

- Epigenetic activation of stem cell-related high-*HOX* signature in GB is associated with a super-enhancer encompassing the *HOXA* locus.
- Targeting this vulnerability by BETi or *HOXA10* knockdown results in concerted repression and loss of stemness features.

**Graphical Abstract:** 

Created in BioRender. Chiesi, D. (2026) https://BioRender.com/eknk0ez

**Importance of study:** Glioblastoma (GB) are the most aggressive brain tumors in adults that are difficult to treat, due to their high plasticity resulting invariably to resistance to therapies. Here we report on the identification of epigenetic vulnerabilities that may be leveraged in combination therapies. Disturbing GB-derived stem-like cells with epigenetic drugs, we uncovered that a *HOXA* gene dominated hematopoietic stem cell-related signature, previously associated with aggressiveness and treatment resistance, can be repressed in a coordinated manner, resulting in loss of stem cell features. Analysis of the underlying epigenetic landscape revealed that the *HOXA* region was activated in high-*HOX* glioblastoma through the formation of a super-enhancer. This feature presents a particular vulnerability that may be leveraged by BETi as strategy of a combination therapy.
