## Supplemental Material &Tables for "Leveraging epigenetic vulnerabilities of the stem cell-related *HOX*-signature in glioblastoma": Table_S6_DiffHicAnnotated.xlsx

### Sheet: Table S5
chrom1	start1	end1	width1 [bp]	strand1	node.class1	promoter.id1	enhancer.id1	chrom2	start2	end2	width2 [kb]	strand2	node.class2	promoter.id2	enhancer.id2	D	logFC	logCPM	p.value	p.adj
chr7	26200000	26207999	8000	*	promoter	CBX3/HNRNPA2B1	GH07F026195	chr7	27112000	27119999	8000	*	promoter	HOXA3	GH07F027095	114	2.4561	10.1458	6.8079e-05	0.078223
chr7	26848000	26855999	8000	*	promoter	SKAP2	GH07F026853/GH07F026855	chr7	27096000	27103999	8000	*	promoter	HOTAIRM1/HOXA1/HOXA2	GH07F027095	31	2.3913	9.1871	1.5204e-07	0.00050081
chr7	26848000	26855999	8000	*	promoter	SKAP2	GH07F026853/GH07F026855	chr7	27112000	27119999	8000	*	promoter	HOXA3	GH07F027095	33	2.4536	8.9957	6.1551e-07	0.0020275
chr7	26856000	26863999	8000	*	promoter	SKAP2	GH07F026855/GH07F026860/GH07F026862	chr7	27096000	27103999	8000	*	promoter	HOTAIRM1/HOXA1/HOXA2	GH07F027095	30	2.581	9.5679	7.826e-11	2.5779e-07
chr7	26856000	26863999	8000	*	promoter	SKAP2	GH07F026855/GH07F026860/GH07F026862	chr7	27112000	27119999	8000	*	promoter	HOXA3	GH07F027095	32	2.2664	9.0916	3.0021e-07	0.00098889
chr7	26856000	26863999	8000	*	promoter	SKAP2	GH07F026855/GH07F026860/GH07F026862	chr7	27128000	27135999	8000	*	promoter	HOXA-AS2/HOXA-AS3/HOXA3/HOXA4	GH07F027095	34	2.1102	9.0904	3.8147e-06	0.012566
chr7	26856000	26863999	8000	*	promoter	SKAP2	GH07F026855/GH07F026860/GH07F026862	chr7	27136000	27143999	8000	*	promoter	HOXA-AS3/HOXA3/HOXA5	GH07F027095	35	1.8029	10.0792	1.9395e-09	6.3887e-06
chr7	26856000	26863999	8000	*	promoter	SKAP2	GH07F026855/GH07F026860/GH07F026862	chr7	27144000	27151999	8000	*	promoter	HOXA-AS3/HOXA3/HOXA6	GH07F027095	36	1.8111	9.996	1.3536e-05	0.032635
chr7	26864000	26871999	8000	*	promoter	SKAP2	GH07F026862/GH07F026868	chr7	27088000	27095999	8000	*	promoter	HOXA1	GH07F027092/GH07F027095	28	3.7745	9.7502	2.7084e-18	8.9214e-15
chr7	26864000	26871999	8000	*	promoter	SKAP2	GH07F026862/GH07F026868	chr7	27096000	27103999	8000	*	promoter	HOTAIRM1/HOXA1/HOXA2	GH07F027095	29	2.7165	9.7785	4.5196e-13	1.4888e-09
chr7	26864000	26871999	8000	*	promoter	SKAP2	GH07F026862/GH07F026868	chr7	27104000	27111999	8000	*	promoter	HOXA3	GH07F027095	30	2.6388	8.4802	2.6139e-05	0.086103
chr7	26864000	26871999	8000	*	promoter	SKAP2	GH07F026862/GH07F026868	chr7	27112000	27119999	8000	*	promoter	HOXA3	GH07F027095	31	2.2018	9.2442	1.3936e-06	0.0045906
chr7	26864000	26871999	8000	*	promoter	SKAP2	GH07F026862/GH07F026868	chr7	27120000	27127999	8000	*	promoter	HOXA-AS2/HOXA3	GH07F027095	32	2.0619	9.3777	6.0734e-08	0.00020006
chr7	26864000	26871999	8000	*	promoter	SKAP2	GH07F026862/GH07F026868	chr7	27128000	27135999	8000	*	promoter	HOXA-AS2/HOXA-AS3/HOXA3/HOXA4	GH07F027095	33	2.0922	9.3174	6.1658e-06	0.02031
chr7	26880000	26887999	8000	*	promoter	SKAP2	#N/A	chr7	26888000	26895999	8000	*	promoter	SKAP2	#N/A	1	1.8313	4.9468	3.6263e-07	0.008344
chr7	26904000	26911999	8000	*	promoter	SKAP2	GH07F026909/GH07F026911	chr7	26912000	26919999	8000	*	promoter	SKAP2	GH07F026911/GH07F026918	1	1.5907	5.0042	3.912e-06	0.090015
chr7	26944000	26951999	8000	*	promoter	SKAP2	GH07F026947	chr7	26952000	26959999	8000	*	promoter	SKAP2	GH07F026958	1	1.8359	4.6403	2.4099e-06	0.055453
chr7	26960000	26967999	8000	*	promoter	SKAP2	GH07F026964/GH07F026965	chr7	26992000	26999999	8000	*	promoter	SKAP2	#N/A	4	2.3047	6.3996	4.0365e-06	0.043276
chr7	26976000	26983999	8000	*	promoter	SKAP2	#N/A	chr7	26984000	26991999	8000	*	promoter	SKAP2	#N/A	1	1.7657	6.1506	6.2458e-11	1.4372e-06
chr7	26976000	26983999	8000	*	promoter	SKAP2	#N/A	chr7	26992000	26999999	8000	*	promoter	SKAP2	#N/A	2	1.3832	5.5399	4.0544e-06	0.093293
chr7	26992000	26999999	8000	*	promoter	SKAP2	#N/A	chr7	27000000	27007999	8000	*	distal	#N/A	#N/A	1	1.4454	6.1454	1.1835e-07	0.0027233
chr7	26992000	26999999	8000	*	promoter	SKAP2	#N/A	chr7	27088000	27095999	8000	*	promoter	HOXA1	GH07F027092/GH07F027095	12	2.7204	7.6238	5.465e-06	0.039589
chr7	27008000	27015999	8000	*	distal	#N/A	#N/A	chr7	27016000	27023999	8000	*	distal	#N/A	#N/A	1	1.5662	5.4976	1.154e-06	0.026553
chr7	27016000	27023999	8000	*	distal	#N/A	#N/A	chr7	27024000	27031999	8000	*	enhancer	#N/A	GH07F027030	1	1.5738	6.3227	4.6502e-09	0.000107
chr7	27040000	27047999	8000	*	enhancer	#N/A	GH07F027046	chr7	27048000	27055999	8000	*	distal	#N/A	#N/A	1	1.8548	5.9059	9.7637e-11	2.2466e-06
chr7	27048000	27055999	8000	*	distal	#N/A	#N/A	chr7	27056000	27063999	8000	*	distal	#N/A	#N/A	1	1.4064	5.7927	9.3898e-07	0.021606
chr7	27048000	27055999	8000	*	distal	#N/A	#N/A	chr7	27072000	27079999	8000	*	enhancer	#N/A	GH07F027079/GH07F027081	3	2.3992	6.4062	9.6286e-07	0.010323
chr7	27048000	27055999	8000	*	distal	#N/A	#N/A	chr7	27144000	27151999	8000	*	promoter	HOXA-AS3/HOXA3/HOXA6	GH07F027095	12	3.7361	8.1307	3.8164e-14	2.7646e-10
chr7	27056000	27063999	8000	*	distal	#N/A	#N/A	chr7	27128000	27135999	8000	*	promoter	HOXA-AS2/HOXA-AS3/HOXA3/HOXA4	GH07F027095	9	3.2742	6.7775	2.9005e-06	0.026583
chr7	27056000	27063999	8000	*	distal	#N/A	#N/A	chr7	27144000	27151999	8000	*	promoter	HOXA-AS3/HOXA3/HOXA6	GH07F027095	11	2.8286	7.4372	1.9249e-06	0.013944
chr7	27064000	27071999	8000	*	enhancer	#N/A	GH07F027066	chr7	27144000	27151999	8000	*	promoter	HOXA-AS3/HOXA3/HOXA6	GH07F027095	10	2.618	7.9163	1.5547e-08	0.00011262
chr7	27072000	27079999	8000	*	enhancer	#N/A	GH07F027079/GH07F027081	chr7	27144000	27151999	8000	*	promoter	HOXA-AS3/HOXA3/HOXA6	GH07F027095	9	2.7702	7.5827	1.0793e-10	9.8922e-07
chr7	27080000	27087999	8000	*	enhancer	#N/A	GH07F027080/GH07F027081/GH07F027082	chr7	27144000	27151999	8000	*	promoter	HOXA-AS3/HOXA3/HOXA6	GH07F027095	8	2.8513	7.5899	3.3324e-09	3.0542e-05
chr7	27088000	27095999	8000	*	promoter	HOXA1	GH07F027092/GH07F027095	chr7	27112000	27119999	8000	*	promoter	HOXA3	GH07F027095	3	1.4052	7.8503	1.4361e-06	0.015396
chr7	27088000	27095999	8000	*	promoter	HOXA1	GH07F027092/GH07F027095	chr7	27120000	27127999	8000	*	promoter	HOXA-AS2/HOXA3	GH07F027095	4	1.7276	7.6165	1.7865e-08	0.00019153
chr7	27088000	27095999	8000	*	promoter	HOXA1	GH07F027092/GH07F027095	chr7	27128000	27135999	8000	*	promoter	HOXA-AS2/HOXA-AS3/HOXA3/HOXA4	GH07F027095	5	2.3578	7.5666	1.1466e-11	1.2292e-07
chr7	27088000	27095999	8000	*	promoter	HOXA1	GH07F027092/GH07F027095	chr7	27136000	27143999	8000	*	promoter	HOXA-AS3/HOXA3/HOXA5	GH07F027095	6	1.7364	8.2328	2.4085e-06	0.022074
chr7	27088000	27095999	8000	*	promoter	HOXA1	GH07F027092/GH07F027095	chr7	27144000	27151999	8000	*	promoter	HOXA-AS3/HOXA3/HOXA6	GH07F027095	7	2.6264	8.6924	3.5355e-18	3.2403e-14
chr7	27096000	27103999	8000	*	promoter	HOTAIRM1/HOXA1/HOXA2	GH07F027095	chr7	27112000	27119999	8000	*	promoter	HOXA3	GH07F027095	2	1.3627	7.2312	5.6447e-09	0.00012989
chr7	27096000	27103999	8000	*	promoter	HOTAIRM1/HOXA1/HOXA2	GH07F027095	chr7	27120000	27127999	8000	*	promoter	HOXA-AS2/HOXA3	GH07F027095	3	1.6346	8.8031	1.4299e-10	1.533e-06
chr7	27096000	27103999	8000	*	promoter	HOTAIRM1/HOXA1/HOXA2	GH07F027095	chr7	27128000	27135999	8000	*	promoter	HOXA-AS2/HOXA-AS3/HOXA3/HOXA4	GH07F027095	4	2.3796	9.0561	1.154e-22	1.2372e-18
chr7	27096000	27103999	8000	*	promoter	HOTAIRM1/HOXA1/HOXA2	GH07F027095	chr7	27136000	27143999	8000	*	promoter	HOXA-AS3/HOXA3/HOXA5	GH07F027095	5	2.6873	8.984	2.6763e-18	2.8692e-14
chr7	27096000	27103999	8000	*	promoter	HOTAIRM1/HOXA1/HOXA2	GH07F027095	chr7	27144000	27151999	8000	*	promoter	HOXA-AS3/HOXA3/HOXA6	GH07F027095	6	2.6514	9.2585	3.6746e-20	3.3678e-16
chr7	27096000	27103999	8000	*	promoter	HOTAIRM1/HOXA1/HOXA2	GH07F027095	chr7	27152000	27159999	8000	*	promoter	HOXA-AS3/HOXA3/HOXA7	GH07F027095	7	1.8892	8.0043	3.7683e-07	0.0034537
chr7	27096000	27103999	8000	*	promoter	HOTAIRM1/HOXA1/HOXA2	GH07F027095	chr7	27160000	27167999	8000	*	promoter	HOXA10-HOXA9/HOXA9	GH07F027095	8	1.9396	7.5025	2.6447e-06	0.024238
chr7	27104000	27111999	8000	*	promoter	HOXA3	GH07F027095	chr7	27128000	27135999	8000	*	promoter	HOXA-AS2/HOXA-AS3/HOXA3/HOXA4	GH07F027095	3	1.6502	7.7368	2.3596e-08	0.00025298
chr7	27104000	27111999	8000	*	promoter	HOXA3	GH07F027095	chr7	27136000	27143999	8000	*	promoter	HOXA-AS3/HOXA3/HOXA5	GH07F027095	4	1.9319	7.5076	3.5987e-09	3.8581e-05
chr7	27104000	27111999	8000	*	promoter	HOXA3	GH07F027095	chr7	27144000	27151999	8000	*	promoter	HOXA-AS3/HOXA3/HOXA6	GH07F027095	5	2.0494	7.4734	1.2776e-09	1.3697e-05
chr7	27112000	27119999	8000	*	promoter	HOXA3	GH07F027095	chr7	27128000	27135999	8000	*	promoter	HOXA-AS2/HOXA-AS3/HOXA3/HOXA4	GH07F027095	2	1.7752	7.3148	1.1402e-13	2.6236e-09
chr7	27112000	27119999	8000	*	promoter	HOXA3	GH07F027095	chr7	27136000	27143999	8000	*	promoter	HOXA-AS3/HOXA3/HOXA5	GH07F027095	3	1.9043	8.8267	1.2715e-13	1.3632e-09
chr7	27112000	27119999	8000	*	promoter	HOXA3	GH07F027095	chr7	27144000	27151999	8000	*	promoter	HOXA-AS3/HOXA3/HOXA6	GH07F027095	4	1.847	8.3344	6.3406e-11	6.7978e-07
chr7	27112000	27119999	8000	*	promoter	HOXA3	GH07F027095	chr7	27168000	27175999	8000	*	promoter	HOXA10-AS/HOXA10-HOXA9/HOXA10/HOXA9/MIR196B	GH07F027095	7	2.7007	7.3148	6.982e-07	0.006399
chr7	27120000	27127999	8000	*	promoter	HOXA-AS2/HOXA3	GH07F027095	chr7	27176000	27183999	8000	*	promoter	HOXA10-HOXA9/HOXA10/HOXA11	GH07F027095/GH07F027181	7	2.0415	7.0737	8.2072e-06	0.075219
chr7	27120000	27127999	8000	*	promoter	HOXA-AS2/HOXA3	GH07F027095	chr7	27184000	27191999	8000	*	promoter	HOXA11-AS/HOXA11	GH07F027181/GH07F027187/GH07F027191	8	2.9883	6.7282	1.4522e-06	0.013309
chr7	27128000	27135999	8000	*	promoter	HOXA-AS2/HOXA-AS3/HOXA3/HOXA4	GH07F027095	chr7	27160000	27167999	8000	*	promoter	HOXA10-HOXA9/HOXA9	GH07F027095	4	1.7347	7.1654	2.1314e-06	0.022851
chr7	27128000	27135999	8000	*	promoter	HOXA-AS2/HOXA-AS3/HOXA3/HOXA4	GH07F027095	chr7	27176000	27183999	8000	*	promoter	HOXA10-HOXA9/HOXA10/HOXA11	GH07F027095/GH07F027181	6	2.8918	7.2825	5.2301e-09	4.7934e-05
chr7	27128000	27135999	8000	*	promoter	HOXA-AS2/HOXA-AS3/HOXA3/HOXA4	GH07F027095	chr7	27184000	27191999	8000	*	promoter	HOXA11-AS/HOXA11	GH07F027181/GH07F027187/GH07F027191	7	2.3284	7.2498	7.1724e-07	0.0065735
chr7	27136000	27143999	8000	*	promoter	HOXA-AS3/HOXA3/HOXA5	GH07F027095	chr7	27168000	27175999	8000	*	promoter	HOXA10-AS/HOXA10-HOXA9/HOXA10/HOXA9/MIR196B	GH07F027095	4	1.4985	7.4964	1.4597e-06	0.01565
chr7	27136000	27143999	8000	*	promoter	HOXA-AS3/HOXA3/HOXA5	GH07F027095	chr7	27184000	27191999	8000	*	promoter	HOXA11-AS/HOXA11	GH07F027181/GH07F027187/GH07F027191	6	2.1268	7.5506	1.6134e-07	0.0014787
chr7	27136000	27143999	8000	*	promoter	HOXA-AS3/HOXA3/HOXA5	GH07F027095	chr7	27192000	27199999	8000	*	promoter	HOTTIP/HOXA13	GH07F027191/GH07F027196/GH07F027197/GH07F027198/GH07F027199/GH07F027200	7	2.4944	7.016	9.9599e-07	0.0091283
chr7	27144000	27151999	8000	*	promoter	HOXA-AS3/HOXA3/HOXA6	GH07F027095	chr7	27184000	27191999	8000	*	promoter	HOXA11-AS/HOXA11	GH07F027181/GH07F027187/GH07F027191	5	1.6514	7.2846	2.9711e-06	0.031853
chr7	27144000	27151999	8000	*	promoter	HOXA-AS3/HOXA3/HOXA6	GH07F027095	chr7	27192000	27199999	8000	*	promoter	HOTTIP/HOXA13	GH07F027191/GH07F027196/GH07F027197/GH07F027198/GH07F027199/GH07F027200	6	2.2324	7.7762	1.69e-07	0.0015489
chr7	27160000	27167999	8000	*	promoter	HOXA10-HOXA9/HOXA9	GH07F027095	chr7	27168000	27175999	8000	*	promoter	HOXA10-AS/HOXA10-HOXA9/HOXA10/HOXA9/MIR196B	GH07F027095	1	-1.1666	7.2971	2.685e-06	0.061781
chr7	27160000	27167999	8000	*	promoter	HOXA10-HOXA9/HOXA9	GH07F027095	chr7	27656000	27663999	8000	*	promoter	HIBADH	GH07F027661	62	2.9465	9.9752	1.5517e-06	0.0017797
chr7	27192000	27199999	8000	*	promoter	HOTTIP/HOXA13	GH07F027191/GH07F027196/GH07F027197/GH07F027198/GH07F027199/GH07F027200	chr7	27664000	27671999	8000	*	enhancer	#N/A	GH07F027661	59	2.5694	9.9707	6.2714e-06	0.0071932

### Sheet: description
variable	description
chrom1	chromsome information for anchor 1
start1	start position for anchor 1
end1	end position for the anchor 1
width1	width of the anchor 1, bp
strand1	starnd for the anchor 1
node.class1	classification of the anchor 1
promoter.id1	gene name(s) if the anchor 1 is loctaed on gene promoter
enhancer.id1	enhancer name if the anchor 1 is loctaed on enhancer (enhancer information comes from GeneHancer database, version 4.4)
chrom2	chromsome information for anchor 2
start2	start position for anchor 2
end2	end position for the anchor 2
width2	width of the anchor 2, bp
strand2	starnd for the anchor 2
node.class2	classification of the anchor 2
promoter.id2	gene name(s) if the anchor 1 is loctaed on gene promoter
enhancer.id2	enhancer name if the anchor 1 is loctaed on enhancer (enhancer information comes from GeneHancer database, version 4.4)
D	the distance between two interacting regions (the value is expressed in unit-length of the X resolution of the Hi-C data)
logFC	the log fold change difference between the groups (LN-2669GS - LN2540GS)
logCPM	log counts per million for the interaction
p.value	p-value from exact binomila test
p.adj	multiple testing correction p-value (based on Bonferroni's correction)
